# Gene regulatory network determinants of rapid recall in human memory CD4+ T cells

**DOI:** 10.1101/2025.04.06.646912

**Authors:** Alexander Katko, Svetlana Korinfskaya, Anthony T. Bejjani, Seyifunmi M. Owoeye, Zi F. Yang, Akshata N. Rudrapatna, Sarah Potter, Joseph A. Wayman, Michael Kotliar, Leah C. Kottyan, Artem Barski, Emily R. Miraldi

## Abstract

Rapid recall is the hallmark of memory T cells. While naïve cells require days to mount effector responses to new threats, antigen-experienced memory cells produce cytokines within hours of repeat encounter. Memory establishment and the control of rapid recall across lifespan is poorly understood. Epigenetic poising is a likely mechanism. Compared to naïve, memory cells exhibit enhanced chromatin accessibility proximal to rapid recall genes, but the transcription factors (**TFs**) that establish, maintain and utilize these putative regulatory elements are unknown. We leverage single-nuclei (**sn**)multiome-seq (snRNA-seq and snATAC-seq) to characterize the dynamic activation responses of CD4+ T cell subsets and (2) reconstruct the underlying gene regulatory networks. Memory-associated TFs (MAF, PRDM1, RUNX2, SMAD3, KLF6) were predicted to orchestrate rapid recall. KLF6 binding to its predicted target genes was confirmed by ChIP-seq, while the memory-associated activities of all five factors replicated in independent scRNA-seq studies. Integrating GWAS data, we nominate CD4+ T cell populations and gene regulatory mechanisms that might underly genetic risk to immune-mediated diseases.
