## Supplemental Tables for "Gene regulatory network determinants of rapid recall in human memory CD4+ T cells": Supplemental Table S4.xlsx

### Sheet: Column Description
Table S4: Enrichment of late (15h) rapid recall genes in cell-cycle related GO pathways. GSEA results for each memory population’s 15h rapid recall genes for cell-cycle related pathways in the GO database. TCM/TEM was not included because this cell population does not have a baseline (t=0) to compare to.
Column Name	Description
Celltype	Memory celltype name
Pathway	Cellcycle pathway enriched in 15h rapid recall genes for the celltype
Log10(Padj)	Log10 of the Padj from fisher test

### Sheet: CellCyclePathwayEnrichment
Celltype	Pathway	Log10(Padj)
TCM	GOBP_CELL_CYCLE	64.9042
TCM	GOBP_CELL_CYCLE_DNA_REPLICATION	18.7143
TCM	GOBP_DNA_UNWINDING_INVOLVED_IN_DNA_REPLICATION	4.142
TCM	GOBP_MEIOTIC_CELL_CYCLE	9.37909
TCM	GOBP_CELL_CYCLE_G1_S_PHASE_TRANSITION	5.33068
TCM	GOBP_CELL_CYCLE_G2_M_PHASE_TRANSITION	14.0086
TCM	GOBP_CHROMOSOME_ORGANIZATION_INVOLVED_IN_MEIOTIC_CELL_CYCLE	5.85377
Th1	GOBP_CELL_CYCLE	17.9866
Th1	GOBP_CELL_CYCLE_DNA_REPLICATION	2.62268
Th1	GOBP_DNA_UNWINDING_INVOLVED_IN_DNA_REPLICATION	0.522392
Th1	GOBP_MEIOTIC_CELL_CYCLE	0.672259
Th1	GOBP_CELL_CYCLE_G1_S_PHASE_TRANSITION	0.933453
Th1	GOBP_CELL_CYCLE_G2_M_PHASE_TRANSITION	0
Th1	GOBP_CHROMOSOME_ORGANIZATION_INVOLVED_IN_MEIOTIC_CELL_CYCLE	3.1445
Th2	GOBP_CELL_CYCLE	43.8817
Th2	GOBP_CELL_CYCLE_DNA_REPLICATION	14.3171
Th2	GOBP_DNA_UNWINDING_INVOLVED_IN_DNA_REPLICATION	2.22118
Th2	GOBP_MEIOTIC_CELL_CYCLE	8.13139
Th2	GOBP_CELL_CYCLE_G1_S_PHASE_TRANSITION	0.821827
Th2	GOBP_CELL_CYCLE_G2_M_PHASE_TRANSITION	8.44139
Th2	GOBP_CHROMOSOME_ORGANIZATION_INVOLVED_IN_MEIOTIC_CELL_CYCLE	3.97156
Th17	GOBP_CELL_CYCLE	12.0314
Th17	GOBP_CELL_CYCLE_DNA_REPLICATION	1.34737
Th17	GOBP_DNA_UNWINDING_INVOLVED_IN_DNA_REPLICATION	1.53283
Th17	GOBP_MEIOTIC_CELL_CYCLE	1.72165
Th17	GOBP_CELL_CYCLE_G1_S_PHASE_TRANSITION	0
Th17	GOBP_CELL_CYCLE_G2_M_PHASE_TRANSITION	1.53283
Th17	GOBP_CHROMOSOME_ORGANIZATION_INVOLVED_IN_MEIOTIC_CELL_CYCLE	0.656569
TEM	GOBP_CELL_CYCLE	22.9551
TEM	GOBP_CELL_CYCLE_DNA_REPLICATION	2.24214
TEM	GOBP_DNA_UNWINDING_INVOLVED_IN_DNA_REPLICATION	0.43694
TEM	GOBP_MEIOTIC_CELL_CYCLE	0.579871
TEM	GOBP_CELL_CYCLE_G1_S_PHASE_TRANSITION	0
TEM	GOBP_CELL_CYCLE_G2_M_PHASE_TRANSITION	1.31437
TEM	GOBP_CHROMOSOME_ORGANIZATION_INVOLVED_IN_MEIOTIC_CELL_CYCLE	1.82748
TEM2	GOBP_CELL_CYCLE	17.9866
TEM2	GOBP_CELL_CYCLE_DNA_REPLICATION	1.26492
TEM2	GOBP_DNA_UNWINDING_INVOLVED_IN_DNA_REPLICATION	2.2814
TEM2	GOBP_MEIOTIC_CELL_CYCLE	5.78067
TEM2	GOBP_CELL_CYCLE_G1_S_PHASE_TRANSITION	0
TEM2	GOBP_CELL_CYCLE_G2_M_PHASE_TRANSITION	1.51153
TEM2	GOBP_CHROMOSOME_ORGANIZATION_INVOLVED_IN_MEIOTIC_CELL_CYCLE	4.64342
Treg	GOBP_CELL_CYCLE	8.06559
Treg	GOBP_CELL_CYCLE_DNA_REPLICATION	0
Treg	GOBP_DNA_UNWINDING_INVOLVED_IN_DNA_REPLICATION	0.735061
Treg	GOBP_MEIOTIC_CELL_CYCLE	0.881526
Treg	GOBP_CELL_CYCLE_G1_S_PHASE_TRANSITION	1.12533
Treg	GOBP_CELL_CYCLE_G2_M_PHASE_TRANSITION	0
Treg	GOBP_CHROMOSOME_ORGANIZATION_INVOLVED_IN_MEIOTIC_CELL_CYCLE	6.37541
